# RNAi Gene knockdown of R-opsin and F-actin in the marine annelid *Streblospio benedicti* by delivering dsRNA

**DOI:** 10.1101/2025.09.22.677873

**Authors:** Jose Maria Aguilar-Camacho, Christina Zakas

## Abstract

**Background:** RNA interference (RNAi) is a genetic tool to disrupt the expression of selected genes by delivering dsRNA into a specific tissue of an organism, resulting in a gene knockdown. We apply RNAi methods to the marine polychaete S*treblospio benedicti*, which is a model system for studying evolutionary and developmental biology, which currently has no established methods for gene expression manipulation.

**Results:** Here we describe a RNAi gene knockdown methodology using two different approaches depending on developmental stage. We feed bacteria expressing dsRNA to early swimming larvae and microinject *in vitro* transcribed dsRNA in juveniles. We used two genes for testing: R-opsin and F-actin. For both developmental stages, gene knockdown was validated using qPCR (quantitative Real-Time PCR). For larvae, we also visualized reduction in RNA expression using Hybridization Chain Reaction (HCR) *in situ* hybridization.

**Conclusions:** We show that both larval feeding and juvenile microinjections are sufficient delivery mechanisms for dsRNA to result in a RNAi gene knockdown. The efficiency can vary depending on the gene and timing, but this is typical for RNAi based approaches.
