## Supplemental Tables for "RNAi Gene knockdown of R-opsin and F-actin in the marine annelid *Streblospio benedicti* by delivering dsRNA": supplementdata.xlsx

### Sheet: SupplementData1
Supplementary Data 1: Ct values of the feeding experiment (F-actin) and the t-tests for each treatment
Sample Name	sample name	Target	Average		Housekeeping gene	Average	ΔCt	ΔΔCt	2-ΔΔCt	(2-ΔΔCt)-1			Sample Name	sample name	Target	Average		Housekeeping gene	Average	ΔCt	ΔΔCt	2-ΔΔCt	(2-ΔΔCt)-1
1	control-4hrs	actin	23.1749		EF-1	23.9726	-0.797663	-0.0105241	1.00732	0.992732			1	algae-control-4hrs	actin	23.3556		EF-1	23.8828	-0.527208	-0.0186987	1.01305	0.987123
2	control-4hrs	actin	23.3214		EF-1	23.9797	-0.658312	0.128827	0.914575	1.0934			2	algae-control-4hrs	actin	23.0575		EF-1	23.5473	-0.489811	0.0186987	0.987123	1.01305
3	control-4hrs	actin	23.2376		EF-1	24.1431	-0.905441	-0.118303	1.08546	0.921271
2	bacteria-4hrs	actin	24.5299		EF-1	24.8376	-0.307728	0.479411	0.71727	1.39417			6	algae-bacteria-4hrs	actin	22.8527		EF-1	23.3639	-0.511267	-0.00275707	1.00191	0.998091
3	bacteria-4hrs	actin	23.8324		EF-1	23.9838	-0.151451	0.635688	0.643634	1.55368			7	algae-bacteria-4hrs	actin	23.382		EF-1	23.6778	-0.295734	0.212775	0.862876	1.15892
4	bacteria-4hrs	actin	23.1135		EF-1	23.6557	-0.5422	0.244939	0.843852	1.18504
																	Average ct control=
					Average ct control=												-0.50851
					-0.787139
Sample Name	sample name	Target	Average		Housekeeping gene	Average	ΔCt	ΔΔCt	2-ΔΔCt	(2-ΔΔCt)-1			Sample Name	sample name	Target	Average		Housekeeping gene	Average	ΔCt	ΔΔCt	2-ΔΔCt	(2-ΔΔCt)-1
1	control-12hrs	actin	22.9022		EF-1	23.463	-0.560783	0.0345866	0.976311	1.02426			1	algae-control-12hrs	actin	22.798		EF-1	23.4306	-0.632597	0.000182152	0.999874	1.00013
2	control-12hrs	actin	22.889		EF-1	23.5215	-0.632502	-0.0371316	1.02607	0.974591			2	algae-control-12hrs	actin	22.8197		EF-1	23.4527	-0.632961	-0.000182152	1.00013	0.999874
3	control-12hrs	actin	22.9445		EF-1	23.5373	-0.592825	0.00254504	0.998237	1.00177
8	bacteria-12hrs	actin	23.286		EF-1	23.8747	-0.588699	0.00667063	0.995387	1.00463			13	algae-bacteria-12hrs	actin	22.4055		EF-1	23.0626	-0.657122	-0.0243425	1.01702	0.983269
9	bacteria-12hrs	actin	23.0548		EF-1	23.8257	-0.770889	-0.175519	1.12937	0.885449			14	algae-bacteria-12hrs	actin	22.3129		EF-1	23.4747	-1.16188	-0.529099	1.44303	0.692987
10	bacteria-12hrs	actin	23.623		EF-1	24.3692	-0.746128	-0.150758	1.11015	0.900777
																	Average ct control=
				Average ct control=													-0.632779
				-0.59537
			Table Analyzed	Data 1			Table Analyzed	Data 1		Table Analyzed	Data 1		Table Analyzed	Data 1
			Column A	Bacteria-control 4hrs			Column C	Bacteria-algae-control-4hrs		Column E	Bacteria-control 12hrs		Column G	Bacteria-algae-control-12hrs
			vs	vs			vs	vs		vs	vs		vs	vs
			Column B	Bacteria-Actin-4hrs			Column D	Bacteria-Actin-algae-4hrs		Column F	Bacteria-Actin-12hrs		Column H	Bacteria-actin-algae-12hrs
			Unpaired t test				Unpaired t test			Unpaired t test			Unpaired t test
			P value	0.025			P value	0.4395		P value	0.1522		P value	0.3931
			P value summary	*			P value summary	ns		P value summary	ns		P value summary	ns
			Are means signif. different? (P < 0.05)	Yes			Are means signif. different? (P < 0.05)	No		Are means signif. different? (P < 0.05)	No		Are means signif. different? (P < 0.05)	No
			One- or two-tailed P value?	Two-tailed			One- or two-tailed P value?	Two-tailed		One- or two-tailed P value?	Two-tailed		One- or two-tailed P value?	Two-tailed
			t, df	t=3.496 df=4			t, df	t=0.9572 df=2		t, df	t=1.765 df=4		t, df	t=1.080 df=2
			How big is the difference?				How big is the difference?			How big is the difference?			How big is the difference?
			Mean ± SEM of column A	1.002 ± 0.04939 N=3			Mean ± SEM of column C	1.000 ± 0.01296 N=2		Mean ± SEM of column E	1.000 ± 0.01440 N=3		Mean ± SEM of column G	1.000 ± 0.0001262 N=2
			Mean ± SEM of column B	0.7349 ± 0.05847 N=3			Mean ± SEM of column D	0.9324 ± 0.06952 N=2		Mean ± SEM of column F	1.078 ± 0.04183 N=3		Mean ± SEM of column H	1.230 ± 0.2130 N=2
			Difference between means	0.2675 ± 0.07654			Difference between means	0.06769 ± 0.07072		Difference between means	-0.07810 ± 0.04424		Difference between means	-0.2300 ± 0.2130
			95% confidence interval	0.05507 to 0.4800			95% confidence interval	-0.2366 to 0.3720		95% confidence interval	-0.2009 to 0.04470		95% confidence interval	-1.147 to 0.6865
			R squared	0.7534			R squared	0.3142		R squared	0.4379		R squared	0.3683
			F test to compare variances				F test to compare variances			F test to compare variances			F test to compare variances
			F,DFn, Dfd	1.401, 2, 2			F,DFn, Dfd	28.77, 1, 1		F,DFn, Dfd	8.439, 2, 2		F,DFn, Dfd	2847000, 1, 1
			P value	0.8328			P value	0.2347		P value	0.2119		P value	0.0008
			P value summary	ns			P value summary	ns		P value summary	ns		P value summary	***
			Are variances significantly different?	No			Are variances significantly different?	No		Are variances significantly different?	No		Are variances significantly different?	Yes

### Sheet: SupplementData2
Supplementary Data 2: Ct values of the feeding experiment (R-opsin) and the t-tests for each treatment
Sample Name	sample name	Target	Average		Housekeeping gene	Average	ΔCt	ΔΔCt	2-ΔΔCt	(2-ΔΔCt)-1		Sample Name	sample name	Target	Average		Housekeeping gene	Average	ΔCt	ΔΔCt	2-ΔΔCt	(2-ΔΔCt)-1
1	control-4hrs	opsin	27.9474		EF-1	28.0367	-0.0893478	0.0218372	0.984978	1.01525		1	algae-control-4hrs	opsin	28.7051		EF-1	27.6898	1.01537	-0.17821	1.13148	0.883799
2	control-4hrs	opsin	27.9406		EF-1	28.0569	-0.11627	-0.00508499	1.00353	0.996482		2	algae-control-4hrs	opsin	28.9175		EF-1	27.5457	1.37179	0.17821	0.883799	1.13148
3	control-4hrs	opsin	27.8396		EF-1	27.9675	-0.127937	-0.0167522	1.01168	0.988455
												6	algae-bacteria-4hrs	opsin	27.1195		EF-1	27.7626	-0.643103	-1.83668	3.57187	0.279965
2	bacteria-4hrs	opsin	25.638		EF-1	27.2133	-1.57522	-1.46404	2.75879	0.362478		7	algae-bacyeria-4hrs	opsin	26.7124		EF-1	27.6879	-0.975405	-2.16898	4.49706	0.222367
3	bacteria-4hrs	opsin	26.4597		EF-1	27.9739	-1.51419	-1.403	2.64452	0.378141
4	bacteria-4hrs	opsin	26.9824		EF-1	27.4434	-0.461035	-0.34985	1.27443	0.784666
																	Average ΔCt control=
																	1.19358
					Average ΔCt control=
					-0.111185
Sample Name	sample name	Target	Average		Housekeeping gene	Average	ΔCt	ΔΔCt	2-ΔΔCt	(2-ΔΔCt)-1		Sample Name	sample name	Target	Average		Housekeeping gene	Average	ΔCt	ΔΔCt	2-ΔΔCt	(2-ΔΔCt)-1
1	control-12hrs	opsin	29.2364		EF-1	27.8029	1.43348	0.313117	0.804901	1.24239		1	algae-control-12hrs	opsin	34.63		EF-1	30.397	4.233	0.057	0.961261	1.0403
2	control-12hrs	opsin	28.7726		EF-1	27.9757	0.796844	-0.323519	1.25138	0.799118		2	algae-control-12hrs	opsin	34.675		EF-1	30.556	4.119	-0.057	1.0403	0.961261
3	control-12hrs	opsin	28.975		EF-1	27.8442	1.13077	0.010402	0.992816	1.00724
9	bacteria-12hrs	opsin	26.2062		EF-1	27.5263	-1.32006	-2.44043	5.42802	0.184229		13	algae-bacteria-12hrs	opsin	29.8427		EF-1	28.8999	0.942818	-3.23318	9.4034	0.106345
10	bacteria-12hrs	opsin	27.9865		EF-1	28.8538	-0.867311	-1.98768	3.96597	0.252145		14	algae-bacteria-12hrs	opsin	28.0602		EF-1	27.7908	0.269371	-3.90663	14.9973	0.0666788
11	bacteria-12hrs	opsin	28.0985		EF-1	27.3439	0.754608	-0.365756	1.28856	0.776062
					Average ΔCt control=												Average ΔCt control=
					1.12036												4.176
					Table Analyzed	Data 1			Table Analyzed	Data 1		Table Analyzed	Data 1			Table Analyzed	Data 1
					Column A	Bacteria-control 4hrs			Column C	Bacteria-algae-control-4hrs		Column E	Bacteria-control 12hrs			Column G	Bacteria-algae-control-12hrs
					vs	vs			vs	vs		vs	vs			vs	vs
					Column B	Bacteria-Opsin-4hrs			Column D	Bacteria-opsin-algae-4hrs		Column F	Bacteria-Opsin-12hrs			Column H	Bacteria-opsin-algae-12hrs
					Unpaired t test				Unpaired t test			Unpaired t test				Unpaired t test
					P value	0.0238			P value	0.0271		P value	0.05			P value	0.0023
					P value summary	*			P value summary	*		P value summary	*			P value summary	**
					Are means signif. different? (P < 0.05)	Yes			Are means signif. different? (P < 0.05)	Yes		Are means signif. different? (P < 0.05)	Yes			Are means signif. different? (P < 0.05)	Yes
					One- or two-tailed P value?	Two-tailed			One- or two-tailed P value?	Two-tailed		One- or two-tailed P value?	Two-tailed			One- or two-tailed P value?	Two-tailed
					t, df	t=3.552 df=4			t, df	t=5.950 df=2		t, df	t=2.701 df=4			t, df	t=20.68 df=2
					How big is the difference?				How big is the difference?			How big is the difference?				How big is the difference?
					Mean ± SEM of column A	1.000 ± 0.007940 N=3			Mean ± SEM of column C	1.008 ± 0.1238 N=2		Mean ± SEM of column E	1.016 ± 0.1280 N=3			Mean ± SEM of column G	1.001 ± 0.03952 N=2
					Mean ± SEM of column B	0.5084 ± 0.1382 N=3			Mean ± SEM of column D	0.2512 ± 0.02880 N=2		Mean ± SEM of column F	0.4041 ± 0.1870 N=3			Mean ± SEM of column H	0.08651 ± 0.01983 N=2
					Difference between means	0.4916 ± 0.1384			Difference between means	0.7565 ± 0.1271		Difference between means	0.6121 ± 0.2266			Difference between means	0.9143 ± 0.04422
					95% confidence interval	0.1074 to 0.8759			95% confidence interval	0.2094 to 1.304		95% confidence interval	-0.01701 to 1.241			95% confidence interval	0.7240 to 1.105
					R squared	0.7593			R squared	0.9465		R squared	0.6459			R squared	0.9953
					F test to compare variances				F test to compare variances			F test to compare variances				F test to compare variances
					F,DFn, Dfd	302.9, 2, 2			F,DFn, Dfd	18.49, 1, 1		F,DFn, Dfd	2.133, 2, 2			F,DFn, Dfd	3.971, 1, 1
					P value	0.0066			P value	0.2909		P value	0.6384			P value	0.5922
					P value summary	**			P value summary	ns		P value summary	ns			P value summary	ns
					Are variances significantly different?	Yes			Are variances significantly different?	No		Are variances significantly different?	No			Are variances significantly different?	No

### Sheet: SupplementData3
Supplementary Data 3: Ct values of the microinhection experiment (F-actin) and the t-tests for each treatment
Sample Name	sample name	Target	Average		Housekeeping gene	Average	ΔCt	ΔΔCt	2-ΔΔCt	(2-ΔΔCt)-1
1	control	actin	20.1619		EF-1	24.9692	-4.80737	0.106469	0.928859	1.07659
2	control	actin	20.2811		EF-1	25.1503	-4.86927	0.0445639	0.969583	1.03137
3	control	actin	20.0996		EF-1	25.1645	-5.06487	-0.151033	1.11036	0.900606
2	sample1-6hrs	actin	21.5318		EF-1	26.72	-5.18824	-0.2744	1.20949	0.826794
3	sample2-6hrs	actin	20.9725		EF-1	25.732	-4.75946	0.154376	0.898521	1.11294
4	samples3-6hrs	actin	19.932		EF-1	25.4508	-5.51876	-0.604919	1.52089	0.657508
					Avg control:
					-4.91384
Sample Name	sample name	Target	Average		Housekeeping gene	Average	ΔCt	ΔΔCt	2-ΔΔCt	(2-ΔΔCt)-1
5	control	actin	20.6882		EF-1	25.126	-4.4378	0.0682685	0.953782	1.04846
5	control	actin	20.7446		EF-1	25.258	-4.51343	-0.00736364	1.00512	0.994909
5	control	actin	20.7057		EF-1	25.2727	-4.56697	-0.0609048	1.04312	0.958663
6	sample1-12hrs	actin	21.6371		EF-1	25.2148	-3.5777	0.92837	0.525452	1.90312
7	sample2-12hrs	actin	22.1723		EF-1	26.4546	-4.28236	0.223706	0.856363	1.16773
8	samples3-12hrs	actin	21.4679		EF-1	25.3864	-3.91848	0.587586	0.665455	1.50273
						Avg control:
						-4.50607
	Table Analyzed	Data 1				Table Analyzed	Data 1
	Column A	Control- 6hrs				Column C	Control-12hrs
	vs	vs				vs	vs
	Column B	Actin KD-6hrs				Column D	Actin KD-12hrs
	Unpaired t test					Unpaired t test
	P value	0.333				P value	0.0328
	P value summary	ns				P value summary	*
	Are means signif. different? (P < 0.05)	No				Are means signif. different? (P < 0.05)	Yes
	One- or two-tailed P value?	Two-tailed				One- or two-tailed P value?	Two-tailed
	t, df	t=1.100 df=4				t, df	t=3.204 df=4
	How big is the difference?					How big is the difference?
	Mean ± SEM of column A	1.003 ± 0.05499 N=3				Mean ± SEM of column C	1.001 ± 0.02589 N=3
	Mean ± SEM of column B	1.210 ± 0.1797 N=3				Mean ± SEM of column D	0.6824 ± 0.09590 N=3
	Difference between means	-0.2067 ± 0.1879				Difference between means	0.3182 ± 0.09933
	95% confidence interval	-0.7283 to 0.3149				95% confidence interval	0.04250 to 0.5940
	R squared	0.2323				R squared	0.7196
	F test to compare variances					F test to compare variances
	F,DFn, Dfd	10.68, 2, 2				F,DFn, Dfd	13.73, 2, 2
	P value	0.1713				P value	0.1358
	P value summary	ns				P value summary	ns
	Are variances significantly different?	No				Are variances significantly different?	No

### Sheet: SupplementData4
Supplementary Data 4: Ct values of the microinjection experiment (R-opsin) and the t-tests for each treatment
Sample Name	sample name	Target	Average		Housekeeping gene	Average	ΔCt	ΔΔCt	2-ΔΔCt	(2-ΔΔCt)-1
1	control	opsin	27.69		EF1	28.0486	-0.358643	0.131787	0.9127	1.09565
2	control	opsin	27.4146		EF1	28.12	-0.705326	-0.214897	1.16062	0.861608
3	control	opsin	27.5614		EF1	27.9687	-0.40732	0.0831095	0.944021	1.0593
2	sample1-6hrs	opsin	23.8934		EF1	26.0841	-2.19069	-1.70026	3.2496	0.30773
3	sample2-6hrs	opsin	25.9461		EF1	26.9723	-1.02618	-0.535749	1.44969	0.689801
4	samples3-6hrs	opsin	24.4368		EF1	26.6087	-2.17189	-1.68146	3.20753	0.311766
					Average Ct control=
					-0.49043
Sample Name	sample name	Target	Average		Housekeeping gene	Average	ΔCt	ΔΔCt	2-ΔΔCt	(2-ΔΔCt)-1
5	control	opsin	27.9704		EF-1	28.1655	-0.195093	0.261192	0.834398	1.19847
5	control	opsin	27.4627		EF-1	28.0102	-0.547518	-0.0912323	1.06528	0.938721
5	control	opsin	27.5249		EF-1	28.1511	-0.626245	-0.16996	1.12503	0.888867
6	sample1-12hrs	opsin	24.6601		EF-1	27.7811	-3.12094	-2.66466	6.34076	0.15771
7	sample2-12hrs	opsin	24.0342		EF-1	26.087	-2.05279	-1.59651	3.0241	0.330677
8	samples3-12hrs	opsin	25.474		EF-1	27.6129	-2.13892	-1.68263	3.21013	0.311514
					Average Ct control=
					-0.456285
	Table Analyzed	Data 1				Table Analyzed	Data 1
	Column A	Control-6 hrs				Column C	Control- 12 hrs
	vs	vs				vs	vs
	Column B	Opsin KD- 6hrs				Column D	Opsin KD- 12hrs
	Unpaired t test					Unpaired t test
	P value	0.0176				P value	0.0026
	P value summary	*				P value summary	**
	Are means signif. different? (P < 0.05)	Yes				Are means signif. different? (P < 0.05)	Yes
	One- or two-tailed P value?	Two-tailed				One- or two-tailed P value?	Two-tailed
	t, df	t=3.896 df=4				t, df	t=6.716 df=4
	How big is the difference?					How big is the difference?
	Mean ± SEM of column A	1.006 ± 0.07272 N=3				Mean ± SEM of column C	1.009 ± 0.09598 N=3
	Mean ± SEM of column B	0.4364 ± 0.1267 N=3				Mean ± SEM of column D	0.2666 ± 0.05474 N=3
	Difference between means	0.5691 ± 0.1461				Difference between means	0.7421 ± 0.1105
	95% confidence interval	0.1636 to 0.9746				95% confidence interval	0.4353 to 1.049
	R squared	0.7914				R squared	0.9185
	F test to compare variances					F test to compare variances
	F,DFn, Dfd	3.035, 2, 2				F,DFn, Dfd	3.074, 2, 2
	P value	0.4956				P value	0.4909
	P value summary	ns				P value summary	ns
	Are variances significantly different?	No				Are variances significantly different?	No

### Sheet: SupplementData5
Supplementary Data 5: HCR hairpin probes of the F-actin gene
Pool name	Sequence
B4_Actin_19_Dla4	CCTCAACCTACCTCCAACaaTGGGCCGGACTCGTCGTACTCCTGC
B4_Actin_19_Dla4	TTAGAAGCACTTCCTGTGCACAATGatTCTCACCATATTCGCTTC
B4_Actin_19_Dla4	CCTCAACCTACCTCCAACaaAGGGAGGCCAGGATGGAGCCACCGA
B4_Actin_19_Dla4	GAGATCCACATCTGCTGGAAGGTGGatTCTCACCATATTCGCTTC
B4_Actin_19_Dla4	CCTCAACCTACCTCCAACaaTGCTGGGAGCCAAGGTGGTGATTTC
B4_Actin_19_Dla4	GGGGAGCGATGATCTTGATCTTCATatTCTCACCATATTCGCTTC
B4_Actin_19_Dla4	CCTCAACCTACCTCCAACaaCATGGTGGTGCCGCCGGACAAGACG
B4_Actin_19_Dla4	CTGCATCCTGTCGGCAATACCGGGGatTCTCACCATATTCGCTTC
B4_Actin_19_Dla4	CCTCAACCTACCTCCAACaaACGTCGCACTTCATGATGGAGTTGT
B4_Actin_19_Dla4	TTGGCGTACAGATCCTTACGGATGTatTCTCACCATATTCGCTTC
B4_Actin_19_Dla4	CCTCAACCTACCTCCAACaaTACCCAAGAAGGATGGCTGGAAGAG
B4_Actin_19_Dla4	TGGTCTCGTGGATACCGGCAGATTCatTCTCACCATATTCGCTTC
B4_Actin_19_Dla4	CCTCAACCTACCTCCAACaaGATGGTGATCACCTGACCGTCGGGA
B4_Actin_19_Dla4	CTCAGGGCACCTGAAGCGCTCGTTTatTCTCACCATATTCGCTTC
B4_Actin_19_Dla4	CCTCAACCTACCTCCAACaaGAGGCGGCGGTGGCCATCTCCTGCT
B4_Actin_19_Dla4	TCGTAGCTCTTCTCCAGGGAGGAGGatTCTCACCATATTCGCTTC
B4_Actin_19_Dla4	CCTCAACCTACCTCCAACaaCCTTGATGTCGCGCACGATCTCACG
B4_Actin_19_Dla4	AGTCGAGGGCAACATAGCACAGCTTatTCTCACCATATTCGCTTC
B4_Actin_19_Dla4	CCTCAACCTACCTCCAACaaCTCGGTAAGGATCTTCATCAGGTAG
B4_Actin_19_Dla4	GGCGGTGGTGGTGAAGGAGTAGCCAatTCTCACCATATTCGCTTC
B4_Actin_19_Dla4	CCTCAACCTACCTCCAACaaCGCAGGATGGCGTGGGGAAGGGCGT
B4_Actin_19_Dla4	GTCAAGTCTCGGCCAGCCAAGTCCAatTCTCACCATATTCGCTTC
B4_Actin_19_Dla4	CCTCAACCTACCTCCAACaaCGCCATCGCCGGAGTCGAGCACGAT
B4_Actin_19_Dla4	CCTCGTAGATGGGCACGGTGTGGGTatTCTCACCATATTCGCTTC
B4_Actin_19_Dla4	CCTCAACCTACCTCCAACaaCAGCACGGCCTGGATGGCCACGTAC
B4_Actin_19_Dla4	GGTGGTGCGACCGGAGGCGTACAGGatTCTCACCATATTCGCTTC
B4_Actin_19_Dla4	CCTCAACCTACCTCCAACaaTGAGTCATCTTCTCGCGGTTGGCCT
B4_Actin_19_Dla4	GGGGCGTTGAAGGTCTCGAACATGAatTCTCACCATATTCGCTTC
B4_Actin_19_Dla4	CCTCAACCTACCTCCAACaaGTGTGGTGCCAGATCTTCTCCATGT
B4_Actin_19_Dla4	GGGGCCACGCGCAGCTCGTTGTAGAatTCTCACCATATTCGCTTC
B4_Actin_19_Dla4	CCTCAACCTACCTCCAACaaTGGGGTACTTGAGGGTGAGGATACC
B4_Actin_19_Dla4	CCCAGTTGGTGACGATGCCGTGCTCatTCTCACCATATTCGCTTC
B4_Actin_19_Dla4	CCTCAACCTACCTCCAACaaGCTGTCCTTCTGGCCCATACCCACC
B4_Actin_19_Dla4	CTTGGACTGGGCCTCGTCGCCGACGatTCTCACCATATTCGCTTC
B4_Actin_19_Dla4	CCTCAACCTACCTCCAACaaATGGAGGGGAAGACGGCACGGGGAG
B4_Actin_19_Dla4	ACACCCTGATGCCTGGGGCGACCCAatTCTCACCATATTCGCTTC
B4_Actin_19_Dla4	CCTCAACCTACCTCCAACaaTGCCGGAGCCGTTGTCAACGACGAG
B4_Actin_19_Dla4	CATCTCCGGCGAAGCCGGCCTTGCAatTCTCACCATATTCGCTTC

### Sheet: SupplementData6
Supplementary Data 6: HCR hairpin probes of the R-opsin gene
Pool name	Sequence
B4_R-opsin_27_Dla5	CCTCAACCTACCTCCAACaaGCGATGTTTGTGGAATGTTCTGCCG
B4_R-opsin_27_Dla5	CTAGATTTTGTGAGGGTGTGTACACatTCTCACCATATTCGCTTC
B4_R-opsin_27_Dla5	CCTCAACCTACCTCCAACaaCCGGTGGTTTGCGATGGTCCTGATG
B4_R-opsin_27_Dla5	TCTGTTGTTGCTGACTCTCCATACAatTCTCACCATATTCGCTTC
B4_R-opsin_27_Dla5	CCTCAACCTACCTCCAACaaAGGCGAGGCCGCCTGCCAGAGACGC
B4_R-opsin_27_Dla5	GGCAACACCCGCCACACTGCCTGCCatTCTCACCATATTCGCTTC
B4_R-opsin_27_Dla5	CCTCAACCTACCTCCAACaaTCCTGCTTACACAGCAGGGTTCGCC
B4_R-opsin_27_Dla5	TGCTGTGTGGCTGTCTGCCCGGTCTatTCTCACCATATTCGCTTC
B4_R-opsin_27_Dla5	CCTCAACCTACCTCCAACaaTGCGATACTTCACTATCCTCTGTCT
B4_R-opsin_27_Dla5	CCATCCATGGAGCTCATGTTCATAGatTCTCACCATATTCGCTTC
B4_R-opsin_27_Dla5	CCTCAACCTACCTCCAACaaTCTTGGCCACTGCCGCGGCCTTCTC
B4_R-opsin_27_Dla5	TGACTGAGGTCCTGGTGGGATCTGCatTCTCACCATATTCGCTTC
B4_R-opsin_27_Dla5	CCTCAACCTACCTCCAACaaCCAGGGGAAGCGTTTGTCCACCTCG
B4_R-opsin_27_Dla5	TGCAGATGCACCACAGCACATGAGCatTCTCACCATATTCGCTTC
B4_R-opsin_27_Dla5	CCTCAACCTACCTCCAACaaATTATCGGGTTCCAGATGCTCGATG
B4_R-opsin_27_Dla5	CGGAACTTGGGATGGCTGATGGCATatTCTCACCATATTCGCTTC
B4_R-opsin_27_Dla5	CCTCAACCTACCTCCAACaaTCAGTGGAGTCACCATCATCTTGTC
B4_R-opsin_27_Dla5	TGGCCAGCATCACAGGAATCTCAGCatTCTCACCATATTCGCTTC
B4_R-opsin_27_Dla5	CCTCAACCTACCTCCAACaaCACGGCGTATGGGCCCCAGGACAGC
B4_R-opsin_27_Dla5	GGGGTAGATGAGGCCCATGCCAGTGatTCTCACCATATTCGCTTC
B4_R-opsin_27_Dla5	CCTCAACCTACCTCCAACaaTTCGTCATCTTGATCTCCACTTCAC
B4_R-opsin_27_Dla5	TACAGAGCAATGGTCGTGGCTGCTAatTCTCACCATATTCGCTTC
B4_R-opsin_27_Dla5	CCTCAACCTACCTCCAACaaCCATCTTCTGAGCTTGGGCCTGCAT
B4_R-opsin_27_Dla5	CCTTCTCACTGTTGCCAGCTTTGGCatTCTCACCATATTCGCTTC
B4_R-opsin_27_Dla5	CCTCAACCTACCTCCAACaaAATACCAATGTAGAAGAAACAGATG
B4_R-opsin_27_Dla5	GTCGTGATGCTTCATGATGGCCTTGatTCTCACCATATTCGCTTC
B4_R-opsin_27_Dla5	CCTCAACCTACCTCCAACaaAACATACCTGCATTAAATGAATAGT
B4_R-opsin_27_Dla5	AACATAGGCACTCCAAACGCACCGAatTCTCACCATATTCGCTTC
B4_R-opsin_27_Dla5	CCTCAACCTACCTCCAACaaTACATGAGGTCATGAGGCCTTCCAG
B4_R-opsin_27_Dla5	TGAGGTCCTGTGTGAGGTAGTCAAAatTCTCACCATATTCGCTTC
B4_R-opsin_27_Dla5	CCTCAACCTACCTCCAACaaTACAGCCCAGATGGCAGAGTAAACC
B4_R-opsin_27_Dla5	GTATTGACCCCAGCCAAAGAGGGGCatTCTCACCATATTCGCTTC
B4_R-opsin_27_Dla5	CCTCAACCTACCTCCAACaaTTCTTGGTGACGGTGTGAGCTGCCT
B4_R-opsin_27_Dla5	ATCATGATGATATACCCGAGTGTCTatTCTCACCATATTCGCTTC
B4_R-opsin_27_Dla5	CCTCAACCTACCTCCAACaaCAAATGCAATAACAGCAAGTGTGCA
B4_R-opsin_27_Dla5	TGGGGTTGGATATCACGTACCAGCGatTCTCACCATATTCGCTTC
B4_R-opsin_27_Dla5	CCTCAACCTACCTCCAACaaGAACCCATACACAATGCAGCATATT
B4_R-opsin_27_Dla5	GGATACGAACCCAGCCAGTCCTCCGatTCTCACCATATTCGCTTC
B4_R-opsin_27_Dla5	CCTCAACCTACCTCCAACaaTTGACCGTGAGGATGGGGAAGCCGT
B4_R-opsin_27_Dla5	CCCCATCTCCAGATCTTGAAGATGCatTCTCACCATATTCGCTTC
B4_R-opsin_27_Dla5	CCTCAACCTACCTCCAACaaCCAGGTTCACAATGAGCATGTTGGG
B4_R-opsin_27_Dla5	TGGCGGCAAACATGCAGTCAGAGCAatTCTCACCATATTCGCTTC
B4_R-opsin_27_Dla5	CCTCAACCTACCTCCAACaaGACGTAGATGACCACCAGGTTGGAG
B4_R-opsin_27_Dla5	CGTCCGAAGGTGCTTGGTACTGGAGatTCTCACCATATTCGCTTC
B4_R-opsin_27_Dla5	CCTCAACCTACCTCCAACaaTAGAAGCCCACCAGCCAGTGGTACC
B4_R-opsin_27_Dla5	ACGCCGATGGGGCAGACGACCGTCAatTCTCACCATATTCGCTTC
B4_R-opsin_27_Dla5	CCTCAACCTACCTCCAACaaTCCAGTACGGGTGCGCCCAGTAGAT
B4_R-opsin_27_Dla5	CCGGGTAGCCGGGGATGTCAAACTGatTCTCACCATATTCGCTTC
B4_R-opsin_27_Dla5	CCTCAACCTACCTCCAACaaGCCGGTGATGTCTGACAGGGGCATG
B4_R-opsin_27_Dla5	GTCCCAGAAGGGGTCCACGGTCGTGatTCTCACCATATTCGCTTC
B4_R-opsin_27_Dla5	CCTCAACCTACCTCCAACaaTCTGTCACTGCCTCAGCCATCTCTG
B4_R-opsin_27_Dla5	GTCATCTCTCCACCCCCCATCAGCTatTCTCACCATATTCGCTTC
B4_R-opsin_27_Dla5	CCTCAACCTACCTCCAACaaGTACGCTCCGGGGTGTCGGTGCCCG
B4_R-opsin_27_Dla5	GCCTGCTTCCTGCCGCTGCCTCTTGatTCTCACCATATTCGCTTC

### Sheet: SupplementData7
Supplementary Data 7: DNA sequences of the R-opsin and F-actin (transcriptiome and gene insert into the plasmid)
Sequence of R-opsin (transcriptome)	ATGGCTGAGGCAGTGACAGAGGAGCTGATGGGGGGTGGAGAGATGACCACCATGCCCCTGTCAGACATCACCGGCAACACGACCGTGGACCCCTTCTGGGACCAGATCTACTGGGCGCACCCGTACTGGAAGCAGTTTGACATCCCCGGCTACCCGGACTGGTACCACTGGCTGGTGGGCTTCTACATGACGGTCGTCTGCCCCATCGGCGTCATCTCCAACCTGGTGGTCATCTACGTCTTCTCCAGTACCAAGCACCTTCGGACGCCTCCCAACATGCTCATTGTGAACCTGGCCTGCTCTGACTGCATGTTTGCCGCCATGAACGGCTTCCCCATCCTCACGGTCAACAGCATCTTCAAGATCTGGAGATGGGGCAAAATATGCTGCATTGTGTAT…
Sequence of R-Opsin inserted in the L4440 plasmid for dsRNA expression	CCAGTACCAAGCACCTTCGGACGCCTCCCAACATGCTCATTGTGAACCTGGCCTGCTCTGACTGCATGTTTGCCGCCATGAACGGTTTCCCCATCCTCACGGTCAACAGCATCTTCAAGATCTGGAGATGGGGCAAAATATGCTGCATTGTGTATGGGTTCAACGGAGGACTGGCTGGGTTCGTATCCATCTGCACACTTGCTGTTATTGCATTTGATCGCTGGTACGTGATATCCAACCCCATGAAGGCAGCTCACACCGTCACCAAGAAGAAGACACTCGGGTATATCATCATGATCTGGGTTTACTCTGCCATCTGGGCTGTACCGCCCCTCTTTGGCTGGGGTCAATACAACCTGGAAGGCCTCATGACCTCATGTACTTTTGACTACCTCACAC…
Sequence of F-Actin (transcriptome)	ATGTGTGACGATGATGTTGCTGCTCTCGTCGTTGACAACGGCTCCGGCATGTGCAAGGCCGGCTTCGCCGGAGATGACGCTCCCCGTGCCGTCTTCCCCTCCATCGTGGGTCGCCCCAGGCATCAGGGTGTGATGGTGGGTATGGGCCAGAAGGACAGCTACGTCGGCGACGAGGCCCAGTCCAAGAGAGGTATCCTCACCCTCAAGTACCCCATCGAGCACGGCATCGTCACCAACTGGGACGACATGGAGAAGATCTGGCACCACACCTTCTACAACGAGCTGCGCGTGGCCCCCGAGGAGCACCCCGTCATCCTCACTGAGGCCCCCCTCAACCCCAAGGCCAACCGCGAGAAGATGACTCAGATCATGTTCGAGACCTTCAACGCCCCCGCCATG…
Sequence of F-Actin inserted in the L4440 plasmid for dsRNA expression	GACGATGATGTTGCTGCTCTCGTCGTTGACAACGGCTCCGGCATGTGCAAGGCCGGCTTCGCCGGAGATGACGCTCCCCGTGCCGTCTTCCCCTCCATCGTGGGTCGCCCCAGGCATCAGGGTGTGATGGTGGGTATGGGCCAGAAGGACAGCTACGTCGGCGACGAGGCCCAGTCCAAGAGAGGTATCCTCACCCTCAAGTACCCCATCGAGCACGGCATCGTCACCAACTGG GACGACATGGAGAAGATCTGGCACCACACCTTCTACAACGAGCTGCGCGTGGCCCCCGAG GAGCACCCCGTCATCCTCACTGAGGCCCCCCTCAACCCCAAGGCCAACCGCGAGAAGATGACTCAGATCATGTTCGAGACCTTCAACGCCCCCGCCATGTACG…
